# Multi-environment QTL analysis delineates a major locus associated with homoeologous exchanges for water-use efficiency and seed yield in allopolyploid *Brassica napus*

**DOI:** 10.1101/2021.07.08.451711

**Authors:** Harsh Raman, Rosy Raman, Ramethaa Pirathiban, Brett McVittie, Niharika Sharma, Shengyi Liu, Yu Qiu, Anyu Zhu, Andrzej Killian, Brian Cullis, Graham D. Farquhar, Hilary S. Williams, Rosemary White, David Tabah, Andrew Easton, Yuanyuan Zhang

**Affiliations:** NSW Department of Primary Industries, Wagga Wagga Agricultural Institute, Wagga Wagga, NSW 2650, Australia; Centre for Biometrics and Data Science for Sustainable Primary Industries, National Institute for Applied Statistics Research Australia, University of Wollongong NSW 2522, Australia; NSW Department of Primary Industries, Orange Agricultural Institute, ORANGE, NSW 2800, Australia; Oil Crops Research Institute, Chinese Academy of Agricultural Sciences, Wuhan, Hubei, 430062, China; Diversity Arrays Technology P/L, University of Canberra, ACT 2601, Australia; Research School of Biology, Australian National University, Canberra ACT 2601, Australia; CSIRO, Canberra, ACT 2601, Australia; Advanta Seeds Pty Ltd, 268 Anzac Avenue, Toowoomba, QLD 4350, Australia

**Keywords:** water use efficiency, carbon isotope discrimination, drought avoidance, genetic analysis, physiology, yield

## Abstract

- Canola varieties exhibit discernible variation in drought avoidance and drought escape traits, suggesting its adaptation to water-deficit environments. However, the underlying mechanisms are poorly understood.
- A doubled haploid (DH) population was analysed to identify QTL associated with water use efficiency (WUE) related traits. Based on the resequenced parental genome data, we developed sequence-capture based markers for fine mapping. mRNA-Seq was performed to determine the expression of candidate genes underlying QTL for carbon isotope discrimination (Δ^13^C).
- QTL contributing to main and QTL × Environment interaction effects for Δ^13^C and for agronomic WUE were identified. One multi-trait QTL for Δ^13^C, days to flower, plant height and seed yield was identified on chromosome A09, in the vicinity of *ERECTA*. Interestingly, this QTL region was overlapped with a homoeologous exchange event (HE), suggesting its association with the major QTL. Transcriptome analysis revealed several differentially expressed genes between parental lines, including in HE regions.
- This study provides insights into the complexity of WUE related genes in the context of canola adaptation to water-deficit conditions. Our results suggest that alleles for high Δ^13^C contribute positively to canola yield. Genetic and genomic resources developed herein could be utilised to make genetic gains for improving canola WUE.
