## Supplementary material for "Multi-environment QTL analysis delineates a major locus associated with homoeologous exchanges for water-use efficiency and seed yield in allopolyploid *Brassica napus*": Table S8

### Sheet: Sheet1
Table S8.Overall performace estimates of parental, DH and 'control' lines, estimated from the multi-environment trial analysis
Genotype	Δ13C	Days to flower	Seed yield (ton/ha)	Plant height (cm)	NDVI
06.5101.003	20.6263	104.375	0.700489	83.9724	0.458135
06.5101.009	19.2698	126.444	0.103875	71.9239	0.360247
06.5101.013	20.4423	103.087	0.55979	79.2017	0.470477
06.5101.014	20.6678	102.27	0.919594	80.4494	0.443062
06.5101.017	20.1598	109.328	0.115259	78.9924	0.221295
06.5101.018	19.008	129.326	0.111454	64.5107	0.322967
06.5101.023	19.0852	126.916	0.0984191	71.3988	0.398677
06.5101.026	20.5581	103.956	0.839918	86.9163	0.571539
06.5101.027	20.506	107.479	0.466607	75.6392	0.470783
06.5101.029	20.0201	109.375	0.266879	69.6754	0.272262
06.5101.030	20.463	107.149	0.594593	87.5328	0.437002
06.5101.038	19.5966	114.647	0.201721	73.9056	0.424383
06.5101.041	20.4925	104.108	0.665402	97.5466	0.447272
06.5101.042	19.5347	119.777	0.112807	64.0442	0.396414
06.5101.043	19.8617	113.642	0.627966	92.7716	0.527153
06.5101.046	20.4041	99.1734	0.979112	94.6817	0.543421
06.5101.047	20.2582	107.002	0.67473	86.3736	0.541797
06.5101.049	19.7113	115.469	0.181116	74.9426	0.390043
06.5101.050	19.9493	116.6	0.0861744	68.3385	0.380395
06.5101.052	20.8184	111.597	0.538521	80.0333	0.447615
06.5101.054	20.1791	117.814	0.462906	92.1691	0.463135
06.5101.055	19.0825	115.771	0.0789113	69.3176	0.365583
06.5101.057	20.2222	114.362	0.300847	89.8006	0.512329
06.5101.059	19.6671	125.527	0.00986531	54.0781	0.276479
06.5101.061	19.8929	125.743	0.121291	66.0134	0.352109
06.5101.062	20.7011	105.793	0.887358	89.963	0.529333
06.5101.063	20.7475	116.333	0.346109	81.8554	0.501608
06.5101.066	20.4248	113.03	0.235584	76.011	0.328444
06.5101.067	20.1807	118.794	0.314468	73.49	0.402373
06.5101.068	20.2817	114.111	0.476482	83.4388	0.536553
06.5101.070	19.9607	114.731	0.608708	95.1934	0.545529
06.5101.072	20.2373	119.664	0.600097	92.455	0.517325
06.5101.075	19.4653	112.177	0.486005	87.0159	0.47559
06.5101.077	20.0509	116.336	0.541675	99.9394	0.523442
06.5101.079	20.4884	113.092	0.62955	91.5222	0.563358
06.5101.080	19.7088	120.996	0.369732	81.5954	0.566692
06.5101.085	19.99	117.931	0.676122	90.091	0.536295
06.5101.086	20.5545	108.255	0.766259	94.1727	0.557973
06.5101.088	18.7264	124.839	0.0504546	54.6889	0.229767
06.5101.093	20.1831	115.359	0.764215	97.0886	0.617709
06.5101.094	20.5581	112.313	0.183448	68.5283	0.234618
06.5101.096	19.6978	112.651	0.604747	92.6203	0.507706
06.5101.097	20.6838	104.394	0.50977	86.2257	0.489557
06.5101.098	20.0869	123.282	0.257221	73.384	0.443978
06.5101.099	20.0782	117.797	0.360027	76.5164	0.358786
06.5101.100	19.5342	116.076	0.597429	92.9103	0.495367
06.5101.101	20.085	113.425	0.253353	75.2361	0.326549
06.5101.102	19.7068	118.872	0.157755	83.0521	0.3597
06.5101.103	19.5617	116.944	0.223205	75.8505	0.494346
06.5101.104	20.6533	113.746	0.658858	87.8719	0.576461
06.5101.105	19.9207	114.528	0.298945	77.1772	0.474521
06.5101.113	20.6394	107.607	0.902044	87.5608	0.596954
06.5101.115	20.1834	111.221	0.447126	81.572	0.432394
06.5101.116	20.5563	106.555	0.75446	84.3611	0.528907
06.5101.118	20.1943	119.731	0.391851	81.5726	0.585778
06.5101.121	20.3579	112.273	0.635148	89.7377	0.462358
06.5101.122	20.6324	108.412	0.522213	93.3867	0.44941
06.5101.123	20.3698	104.715	0.718989	87.7929	0.496827
06.5101.124	19.7172	116.561	0.284987	86.5873	0.383488
06.5101.128	19.9824	116.643	0.12663	72.0578	0.325256
06.5101.129	20.7687	107.868	0.777742	85.5945	0.43316
06.5101.131	20.2892	111.504	0.802512	86.181	0.585831
06.5101.132	19.78	116.435	0.284299	83.1465	0.430624
06.5101.133	19.0137	121.541	0.0588034	72.0898	0.378607
06.5101.135	20.3337	114.033	0.326536	78.1053	0.371079
06.5101.137	21.2528	98.2623	0.681177	93.4443	0.508732
06.5101.138	20.3327	110.556	0.523944	83.8183	0.451857
06.5101.139	20.2317	117.089	0.158244	74.9343	0.317119
06.5101.140	20.3761	116.338	0.0870328	76.8298	0.339695
06.5101.141	19.8998	105.969	0.351917	76.2834	0.441112
06.5101.142	20.2412	108.593	0.884577	93.0607	0.506789
06.5101.144	20.4202	112.573	0.762984	90.1858	0.415978
06.5101.145	19.5549	112.372	0.440823	84.8511	0.512634
06.5101.146	20.3019	115.258	0.485226	100.083	0.473055
06.5101.147	20.9244	99.4022	0.610779	80.0804	0.466444
06.5101.149	20.1043	109.049	0.424726	78.859	0.465395
06.5101.150	20.5049	115.702	0.570354	93.9138	0.623038
06.5101.151	20.8442	103.6	0.69976	86.1528	0.501707
06.5101.152	20.2534	103.419	0.115314	63.5244	0.25914
06.5101.154	20.1777	105.309	0.568813	83.9818	0.379194
06.5101.155	20.7983	104.091	0.650346	88.8113	0.421179
06.5101.157	20.9115	106.456	0.431453	80.6114	0.38902
06.5101.158	19.8615	110.996	0.335343	79.4077	0.44183
06.5101.160	20.3729	106.681	0.486733	77.0767	0.49138
06.5101.166	20.4119	118.349	0.678767	79.5585	0.604419
06.5101.170	20.1684	116.961	0.115196	69.3533	0.424388
06.5101.171	20.0779	122.538	0.165954	77.0148	0.429586
06.5101.173	20.3198	108.766	0.491942	87.1909	0.447005
06.5101.175	20.2198	111.523	0.290088	79.9295	0.395761
06.5101.181	20.0403	117.205	0.28304	70.653	0.374137
06.5101.182	19.9923	108.338	0.774754	91.1001	0.471043
06.5101.183	20.3272	116.677	0.460821	71.9891	0.504984
06.5101.186	19.7513	123.159	0.435566	83.1712	0.561668
06.5101.195	19.4949	108.943	0.132408	73.2335	0.326124
06.5101.197	19.9973	118.203	0.596613	91.2803	0.554602
06.5101.206	19.6306	116.067	0.411151	91.7564	0.491058
06.5101.208	19.8621	114.718	0.226414	72.7532	0.366325
06.5101.216	20.3704	114.38	0.789739	90.7891	0.502833
06.5101.218	20.4083	105.902	0.839927	84.8359	0.454107
06.5101.224	20.5962	104.718	0.691548	92.7277	0.495197
06.5101.226	19.3512	123.182	0.242622	67.6063	0.428836
06.5101.227	20.3193	113.132	0.117364	76.8958	0.324932
06.5101.232	20.0504	108.833	0.334209	76.4565	0.427936
06.5101.251	20.0428	112.082	0.834801	100.197	0.61053
06.5101.256	20.1707	113.027	0.138865	82.7037	0.460897
06.5101.261	20.2929	110.33	0.602781	77.8887	0.498307
06.5101.262	19.928	113.744	0.667632	93.0692	0.534898
06.5101.276	20.2468	109.356	0.249667	72.9657	0.328832
06.5101.283	20.4156	97.373	0.984969	93.9431	0.563027
06.5101.290	20.7377	104.35	0.664877	80.9758	0.428175
06.5101.291	20.1331	114.224	0.676715	88.4192	0.457575
06.5101.292	19.9258	109.664	0.253829	78.1507	0.425419
06.5101.295	19.8705	114.928	0.168901	79.6198	0.439099
06.5101.302	20.0593	110.632	0.85223	83.8588	0.586608
06.5101.306	19.4277	125.043	0.041506	62.4944	0.270646
06.5101.310	20.7946	100.894	0.915149	95.2029	0.575994
06.5101.315	19.6652	114.687	0.448961	79.7202	0.518708
06.5101.320	20.4205	113.794	0.402817	89.2405	0.501488
06.5101.323	19.8303	119.315	0.216676	82.9513	0.447033
06.5101.325	20.0877	114.038	0.535228	92.2622	0.572893
06.5101.327	20.4655	113.494	0.551308	81.0322	0.470837
06.5101.329	20.1587	116.742	0.777723	94.5015	0.594764
06.5101.331	19.8081	111	0.143814	63.4061	0.310044
06.5101.332	19.2743	121.292	0.17938	82.5333	0.445699
06.5101.334	19.9686	119.972	0.378962	80.8194	0.507861
06.5101.335	20.8452	100.374	0.964643	93.4494	0.570642
06.5101.336	20.4833	118.879	0.173273	67.4506	0.446997
06.5101.338	20.3767	106.115	0.617949	77.9987	0.461733
06.5101.339	20.6646	108.735	0.955004	95.9947	0.5893
06.5101.342	20.8201	107.752	0.80385	88.5406	0.497016
06.5101.343	19.9796	113.488	0.613548	92.8677	0.517214
06.5101.344	20.168	113.936	0.650049	91.8273	0.579558
06.5101.349	20.5834	106.83	0.999646	92.803	0.548416
06.5101.350	20.2833	108.512	0.624275	92.2605	0.493697
06.5101.351	20.8509	102.577	1.07859	98.7818	0.554068
06.5101.354	19.2486	118.539	0.179913	71.5449	0.460063
06.5101.360	19.8297	112.227	0.739101	94.0305	0.569532
06.5101.371	20.8888	102.525	0.869231	90.8725	0.483136
06.5101.373	19.6054	113.822	0.204846	78.0013	0.436967
06.5101.374	20.183	117.51	0.457206	77.9087	0.411316
06.5101.375	20.0738	106.769	0.612869	89.2144	0.478701
06.5101.378	19.8514	114.599	0.168537	85.7369	0.360169
06.5101.385	19.8286	124.604	0.275442	83.4061	0.368987
06.5101.386	20.8656	111.983	0.56318	95.7119	0.486812
06.5101.387	20.8794	104.669	0.995823	86.3732	0.560386
06.5101.398	20.0582	119.906	0.554185	85.9745	0.509933
06.5101.399	19.8048	105.941	0.387365	79.2646	0.343241
06.5101.402	19.2446	123.421	0.253104	74.2577	0.432481
06.5101.404	20.0002	106.788	0.515045	80.6171	0.436344
06.5101.405	20.3579	106.857	0.51071	79.4123	0.453599
06.5101.409	20.3093	116.969	0.329358	77.4373	0.401296
06.5101.411	20.4826	104.075	1.11823	96.2763	0.58977
06.5101.413	19.1627	114.313	0.358895	83.1561	0.505968
06.5101.421	19.9849	105.334	0.854064	91.697	0.551909
06.5101.425	20.3396	110.354	0.354458	74.0214	0.405631
06.5101.449	19.7021	105.2	0.345189	83.3748	0.501786
06.5101.450	20.0192	111.204	0.792911	88.7565	0.494508
06.5101.451	20.2782	114.341	0.708037	88.3429	0.509561
06.5101.452	20.0612	122.459	0.393015	77.5886	0.484114
06.5101.458	19.4277	124.943	0.136658	74.4475	0.398008
06.5101.466	20.3253	106.372	0.622929	87.1009	0.579519
06.5101.467	20.5104	109.574	0.719409	93.4121	0.52798
06.5101.468	19.9592	104.551	0.495185	88.8844	0.400786
06.5101.474	19.9618	124.828	0.0626172	55.2628	0.335364
06.5101.477	20.5076	113.975	0.330804	85.2008	0.43362
06.5101.478	20.5341	109.733	0.798272	89.0101	0.546835
06.5101.479	20.3383	112.167	0.427299	88.4835	0.399499
06.5101.480	20.2894	110.281	0.529695	89.6703	0.494653
06.5101.481	20.4386	113.899	0.809872	94.1651	0.571037
06.5101.487	20.5122	113.747	0.600965	90.5372	0.517252
06.5101.489	19.7896	114.03	0.504308	79.4551	0.501943
06.5101.490	20.0092	117.424	0.396827	80.1973	0.428783
06.5101.496	19.6659	104.515	0.342916	74.365	0.417737
06.5101.497	20.516	113.164	0.572813	80.032	0.514455
06.5101.501	19.4029	117.88	0.250755	79.6462	0.363873
06.5101.502	19.8541	110.686	0.924866	92.1827	0.593908
06.5101.504	20.3775	110.783	0.642133	87.4558	0.522793
06.5101.505	19.6403	125.123	0.193684	72.3147	0.384608
06.5101.507	20.2691	110.561	0.474822	72.7267	0.386158
06.5101.511	20.2928	111.143	0.345978	70.8731	0.382433
06.5101.512	19.5628	114.713	0.273424	74.569	0.462448
06.5101.516	20.5653	115.059	0.277549	76.3588	0.473762
06.5101.518	20.8709	104.131	0.843614	86.3241	0.531816
06.5101.520	20.1693	118.885	0.594697	85.1963	0.529006
06.5101.524	20.6172	110.041	0.604113	91.4991	0.525232
06.5101.533	19.8002	118.21	0.29944	88.2081	0.369874
06.5101.536	20.3375	117.55	0.269231	81.09	0.434475
06.5101.537	20.1124	121.339	0.42723	88.4501	0.525097
06.5101.540	19.9775	119.253	0.324618	78.2433	0.463396
06.5101.541	20.4801	112.301	0.122228	69.7855	0.407949
06.5101.542	19.9871	122.786	0.168817	79.0264	0.350622
06.5101.543	20.5752	112.86	0.796661	81.8386	0.537373
06.5101.547	20.7593	104.761	0.664157	94.1922	0.429893
06.5101.549	20.5367	112.413	0.379673	81.8152	0.518842
06.5101.550	20.3102	118.092	0.212321	79.1805	0.442893
06.5101.552	20.4267	113.138	0.372883	83.9898	0.417142
06.5101.554	20.6543	117.522	0.423478	87.8681	0.44338
06.5101.556	20.8151	103.039	0.956241	93.9272	0.543358
06.5101.558	20.2838	123.51	0.311531	86.2723	0.40545
06.5101.561	19.8113	115.779	0.413237	88.2514	0.540024
06.5101.563	19.4025	116.185	0.0723718	51.0779	0.31529
06.5101.564	19.1698	117.682	0.0505077	63.8894	0.173393
06.5101.565	20.442	120.437	0.31671	80.2923	0.520551
06.5101.566	20.0667	117.845	0.301447	81.4398	0.466353
06.5101.575	19.601	122.842	0.104083	72.3906	0.249565
06.5101.577	20.6764	115.604	0.382534	81.0635	0.419688
06.5101.586	19.982	124.143	0.362116	88.3508	0.564614
06.5101.595	20.3616	117.605	0.488518	88.1486	0.538423
06.5101.597	20.3597	116.244	0.39081	83.6196	0.559652
06.5101.601	20.6582	110.754	0.750601	84.1817	0.521672
06.5101.609	19.8895	104.089	0.495907	85.9185	0.449856
06.5101.614	20.4958	106.139	0.688139	87.8681	0.471502
06.5101.617	19.5103	114.298	0.293364	75.7125	0.446924
06.5101.622	20.0894	112.742	0.15607	69.3399	0.384727
06.5101.628	19.6469	122.937	0.0562219	52.3349	0.339822
06.5101.630	20.47	110.299	0.262353	77.0441	0.405437
06.5101.632	20.9109	107.391	0.744292	96.1288	0.500456
06.5101.636	20.1774	111.991	0.681787	85.1815	0.550833
06.5101.639	20.2503	118.306	0.462121	82.6687	0.430703
06.5101.640	20.337	122.223	0.400077	96.2359	0.559513
06.5101.643	20.8699	111.828	0.684078	90.0334	0.529705
06.5101.657	20.6247	114.382	0.321692	74.7383	0.522579
06.5101.664	20.541	106.676	0.830895	86.2652	0.519625
AG.SPECTRUM (check)	20.4295	117.225	0.120473	71.0365	0.325159
ATR.MAKO (check)	21.2529	109.036	0.677874	86.6682	0.437024
P1.5101	20.5618	105.696	0.834972	94.932	0.535706
P2.5101	20.0526	110.894	0.893428	109.764	0.518493
SKIPTON (Check)	20.6479	113.601	0.881525	101.617	0.590661
Mean values of DH lines	20.1613	113.066	0.470761	82.4772	0.460437
