## Supplementary material for "Multi-environment QTL analysis delineates a major locus associated with homoeologous exchanges for water-use efficiency and seed yield in allopolyploid *Brassica napus*": Table S11

### Sheet: Final for paper
Table S11. Identification of QTL for carbon isotope discrimination and agronomic traits evaluated in a double haploid population derived from BC1329/BC9102 across three environments. QTL for main effects and for QTL x Environment interactions are shown (column B; M: main effect; FT17, FT18 and ROS17 relate to individual environment, FT17: field trial 2017; FT18: field trial 2018 and ROS17: rain-o…
Trait	Environment	Marker name	Chromosome	Physical map position of marker	P-value for association	LOD score	R2 (%)	Allelic Effect	Favorable parental allele	Closest WUE candidate	Closest candidate	Distance from closest candidate	DEG between parents	Position of DEG gene	Distance from closest WUE gene
NDVI	M	3117901|F|0-11:T>C-11:T>C	A01	2276244	0.00160326	2.79	5.87	0.02	BC1329	Pyridoxal phosphate-dependent transferase	2276046	198	Glycoside hydrolase, family 28	2158293	117951
SY	M	27390647|F|0-42:G>A-42:G>A	A01	3895510	6.71e-05	4.17	8.37	-0.06	BC9102	Pentatricopeptide repeat	3893838	1672	DUF861, cupin-3	3915222	19712
DTF	M	4106850|F|0-28:G>A-28:G>A	A01	3911345	0.000146241	4.18	12.73	1.27	BC1329	RmlC-like jelly roll fold	3915222	3877	DUF861, cupin-3	3915222	3877
PH	M	4106850|F|0-28:G>A-28:G>A	A01	3911345	2.86e-05	4.54	11	-2.64	BC9102	RmlC-like jelly roll fold	3915222	3877	DUF861, cupin-3	3915222	3877
Δ13C	FT17	3136246	A02	9421348	0.00395411	2.4	0.47	0.06	BC1329	Ribosomal protein S2, flavodoxin-like domain	9421186	162	Lipoxygenase	9485261	63913
Δ13C	FT18	3136246	A02	9421348	0.00395411	2.4	0.47	-0.05	BC9102	Ribosomal protein S2, flavodoxin-like domain	9421186	162	Lipoxygenase	9485261	63913
Δ13C	ROS17	3136246	A02	9421348	0.00395411	2.4	0.47	0.05	BC1329	Ribosomal protein S2, flavodoxin-like domain	9421186	162	Lipoxygenase	9485261	63913
DTF	FT17	3099499	A05	22326705	8.77e-05	4.66	4.53	-0.05	BC9102	Short-chain dehydrogenase/reductase, conserved site	22328349	1644	Peptidase M76, ATP23	22343312	16607
DTF	FT18	3099499	A05	22326705	8.77e-05	4.66	4.53	0.63	BC1329	Short-chain dehydrogenase/reductase, conserved site	22328349	1644	Peptidase M76, ATP23	22343312	16607
DTF	ROS17	3099499	A05	22326705	8.77e-05	4.66	4.53	-0.31	BC9102	Short-chain dehydrogenase/reductase, conserved site	22328349	1644	Peptidase M76, ATP23	22343312	16607
Δ13C	M	3098654|F|0-12:G>A-12:G>A	A07	10641571	0.00173188	2.76	7.46	-0.09	BC9102	Dehydrin	10640882	689	Auxin responsive SAUR protein	10635474	6097
PH	M	3190876|F|0-10:T>A-10:T>A	A08	11767812	1.69e-07	6.77	8.7	3.34	BC1329	SAM dependent carboxyl methyltransferase	11767203	609	BnaA08g13590D	11725005	42807
SY	M	3190876|F|0-10:T>A-10:T>A	A08	11767812	1.45e-05	4.84	10.76	0.06	BC1329	SAM dependent carboxyl methyltransferase	11767203	609	BnaA08g13590D	11725005	42807
DTF	FT17	3094094|F|0-7:T>C-7:T>C	A08	12291497	1.5e-05	4.63	5.31	-0.21	BC9102	SWEET sugar transporter	12294666	3169	Senescence-related gene 1	12267302	24195
DTF	FT18	3094094|F|0-7:T>C-7:T>C	A08	12291497	1.5e-05	4.63	5.31	-0.58	BC9102	SWEET sugar transporter	12294666	3169	Senescence-related gene 2	12267302	24195
DTF	ROS17	3094094|F|0-7:T>C-7:T>C	A08	12291497	1.5e-05	4.63	5.31	-1.09	BC9102	SWEET sugar transporter	12294666	3169	Senescence-related gene 3	12267302	24195
Δ13C	M	3087427|F|0-17:C>G-17:C>G	A08	13909331	2.67e-05	4.57	10.86	0.14	BC1329	Kelch-type beta propeller	13906593	2738	Translation elongation factor EF1B, beta/delta chains, conserved site	13922831	13500
Δ13C	M	3153720	A09	29356333	2.69e-10	9.57	21.3	-0.19	BC9102	Major facilitator superfamily domain, general substrate transporter	29355112	1221	Cation-transporting P-type ATPase	29276367	79966
DTF	M	3153720	A09	29356333	0.000977345	3.01	11.84	1.04	BC1329	Major facilitator superfamily domain, general substrate transporter	29355112	1221	Cation-transporting P-type ATPase	29276367	79966
PH	M	3153720	A09	29356333	1.24e-07	6.91	10.09	-3.36	BC9102	Major facilitator superfamily domain, general substrate transporter	29355112	1221	Cation-transporting P-type ATPase	29276367	79966
SY	M	3153720	A09	29356333	0.000135766	3.87	7.73	-0.05	BC9102	Major facilitator superfamily domain, general substrate transporter	29355112	1221	Cation-transporting P-type ATPase	29276367	79966
SY	FT17	3157596|F|0-40:A>T-40:A>T	A10	2098908	0.00643238	2.19	2.66	0.05	BC1329	ATPase, AAA-type, conserved site	2094147	4761	Oxoglutarate/iron-dependent dioxygenase	2084628	14280
SY	FT18	3157596|F|0-40:A>T-40:A>T	A10	2098908	0.00643238	2.19	2.66	0.02	BC1329	ATPase, AAA-type, conserved site	2094147	4761	Oxoglutarate/iron-dependent dioxygenase	2084628	14280
DTF	M	3148204|F|0-11:A>G-11:A>G	A10	12591509	0.00075448	2.87	15.32	-1.08	BC9102	Protein kinase, ATP binding site	12596711	5202	APR-like 7	12614449	22940
DTF	M	4333486	C02	2170435	0.0026836	2.57	5.96	-0.92	BC9102	Tyrosine-protein kinase, catalytic domain	2173269	2834	UAA transporter	2168120	2315
DTF	FT17	5029594	C02	19879821	0.000133822	4.03	3.51	0.01	BC1329	Myb domain	19875409	4412	Receptor like protein 15	19797437	82384
DTF	FT18	5029594	C02	19879821	0.000133822	4.03	3.51	-0.68	BC9102	Myb domain	19875409	4412	Receptor like protein 16	19797437	82384
DTF	ROS17	5029594	C02	19879821	0.000133822	4.03	3.51	-0.08	BC9102	Myb domain	19875409	4412	Receptor like protein 17	19797437	82384
DTF	FT17	27246491	C02_random	841803	1.86e-08	7.68	16.93	-2.06	BC9102	RNA (C5-cytosine) methyltransferase	843935	2132	BAG domain	830281	11522
DTF	FT18	27246491	C02_random	841803	1.86e-08	7.68	16.93	-1.68	BC9102	RNA (C5-cytosine) methyltransferase	843935	2132	BAG domain	830281	11522
DTF	ROS17	27246491	C02_random	841803	1.86e-08	7.68	16.93	-0.89	BC9102	RNA (C5-cytosine) methyltransferase	843935	2132	BAG domain	830281	11522
SY	FT17	5708989	C03	415622	0.0027823	2.56	4.22	0.06	BC1329	Tetratricopeptide repeat	416004	382	HXXXD-type acyl-transferase family protein	460924	45302
SY	FT18	5708989	C03	415622	0.0027823	2.56	4.22	0.03	BC1329	Tetratricopeptide repeat	416004	382	HXXXD-type acyl-transferase family protein	460924	45302
PH	FT17	3107367	C03	3246250	0.000912794	3.04	5.45	2.07	BC1329	Homeobox, conserved site	3245753	497	DNA-binding WRKY	3236365	9885
PH	FT18	3107367	C03	3246250	0.000912794	3.04	5.45	3.11	BC1329	Homeobox, conserved site	3245753	497	DNA-binding WRKY	3236365	9885
PH	ROS17	3107367	C03	3246250	0.000912794	3.04	5.45	0.85	BC1329	Homeobox, conserved site	3245753	497	DNA-binding WRKY	3236365	9885
Δ13C	FT17	3098622|F|0-17:G>T-17:G>T	C06	14048757	0.000858778	3.07	2.05	0.15	BC1329	Phytochrome chromophore attachment domain	14046220	2537	Glycine-rich RNA-binding protein 2	13778217	270540
Δ13C	FT18	3098622|F|0-17:G>T-17:G>T	C06	14048757	0.000858778	3.07	2.05	0.02	BC1329	Phytochrome chromophore attachment domain	14046220	2537	Glycine-rich RNA-binding protein 3	13778217	270540
Δ13C	ROS17	3098622|F|0-17:G>T-17:G>T	C06	14048757	0.000858778	3.07	2.05	0.03	BC1329	Phytochrome chromophore attachment domain	14046220	2537	Glycine-rich RNA-binding protein 4	13778217	270540
NDVI	M	3140998|F|0-9:A>G-9:A>G	C06	18209584	3.44e-05	4.46	7.27	0.03	BC1329	Armadillo-type fold	18203051	6533	Tetratricopeptide repeat (TPR)-like superfamily protein	18259606	50022
DTF	FT17	3108047	C06	29508174	2.27e-11	9.97	42.45	-2.19	BC9102	BnaC06g28300D	29506557	1617	BnaC06g28310D	29515686	7512
DTF	FT18	3108047	C06	29508174	2.27e-11	9.97	42.45	-3.06	BC9102	BnaC06g28300D	29506557	1617	BnaC06g28310D	29515686	7512
DTF	ROS17	3108047	C06	29508174	2.27e-11	9.97	42.45	-3.35	BC9102	BnaC06g28300D	29506557	1617	BnaC06g28310D	29515686	7512
SY	M	27246553	C06	35071983	4.64e-07	6.33	8.81	0.07	BC1329	Winged helix-turn-helix transcription repressor DNA-binding domain	35070465	1518	Glycine cleavage H-protein	35070465	1518
PH	M	3147080	C07	30323351	0.00437072	2.36	3.66	2.41	BC1329	BnaC07g23910D	30323248	103	BnaC07g23900D	30314952	8399
PH	FT17	4109886|F|0-23:G>A-23:G>A	C07	35011549	0.00328956	2.48	0.42	0.09	BC1329	Poly A polymerase, head domain	35011807	258	Vesicle transport protein, SFT2-like	35066558	55009
PH	FT18	4109886|F|0-23:G>A-23:G>A	C07	35011549	0.00328956	2.48	0.42	1.03	BC1329	Poly A polymerase, head domain	35011807	258	Vesicle transport protein, SFT2-like	35066558	55009
PH	ROS17	4109886|F|0-23:G>A-23:G>A	C07	35011549	0.00328956	2.48	0.42	-0.91	BC9102	Poly A polymerase, head domain	35011807	258	Vesicle transport protein, SFT2-like	35066558	55009
DTF	M	5053011|F|0-62:G>A-62:G>A	C08	22278532	0.00112478	2.06	7.12	-0.88	BC9102	Catalase-like domain	22279625	1093	BnaC08g19250D	22200299	78233
Δ13C	M	3158874	C09	46623311	2.69e-07	6.57	18.51	-0.17	BC9102	Myc-type, basic helix-loop-helix (bHLH) domain	46622582	729	Aldehyde dehydrogenase,	46696112	72801
SY	FT17	3094517	C09	47248789	0.00126015	2.9	4.79	-0.02	BC9102	Tyrosine-protein kinase, catalytic domain	47246629	2160	Transferase	47165897	82892
SY	FT18	3094517	C09	47248789	0.00126015	2.9	4.79	-0.05	BC9102	Tyrosine-protein kinase, catalytic domain	47246629	2160	Transferase	47165897	82892
DTF	FT17	5053896|F|0-29:A>G-29:A>G	C09	47248855	1.27e-05	4.57	48.49	2.36	BC1329	Tyrosine-protein kinase, catalytic domain	47250324	1469	Transferase	47165897	82958
DTF	FT18	5053896|F|0-29:A>G-29:A>G	C09	47248855	1.27e-05	4.57	48.49	3.1	BC1329	Tyrosine-protein kinase, catalytic domain	47250324	1469	Transferase	47165897	82958
DTF	ROS17	5053896|F|0-29:A>G-29:A>G	C09	47248855	1.27e-05	4.57	48.49	2.65	BC1329	Tyrosine-protein kinase, catalytic domain	47250324	1469	Transferase	47165897	82958
PH	FT17	3096040|F|0-56:T>A-56:T>A	C09	47466209	1.02e-06	5.99	1.97	0.13	BC1329	Myb domain	47467845	1636	Leucine-rich repeat-containing N-terminal, type 2	47435652	30557
PH	FT18	3096040|F|0-56:T>A-56:T>A	C09	47466209	1.02e-06	5.99	1.97	-2.08	BC9102	Myb domain	47467845	1636	Leucine-rich repeat-containing N-terminal, type 2	47435652	30557
PH	ROS17	3096040|F|0-56:T>A-56:T>A	C09	47466209	1.02e-06	5.99	1.97	-0.5	BC9102	Myb domain	47467845	1636	Leucine-rich repeat-containing N-terminal, type 2	47435652	30557
DTF	M	3152507	C09_ran	3981494	0.000143168	4.21	14.02	1.39	BC1329	Longevity assurance, LAG1/LAC1	3966143	-15351	Proton-dependent oligopeptide transporter family	4033729	52235
