## Supplementary material for "Multi-environment QTL analysis delineates a major locus associated with homoeologous exchanges for water-use efficiency and seed yield in allopolyploid *Brassica napus*": Table S14

### Sheet: Sheet1
Table S14. Homoeologous exchange events (highlighted in boxes) identified between parental lines of mapping/validation population from BC1329/BC9102.
		HE (replaced to)					HE replaced from)
HE events	Parental line	Chromosome	Start (bp)	End (bp)	Size (bp)	Depth	Chromosome	Start	End	Size (bp)	Depth	Chr	Star	End	Depth
1	BC1329	chrA01	22510000	22800000	290000	240.512	chrC01	38330000	38550000	220000	20.16
2	BC1329	chrA01	22880000	23110000	230000	1684.88	chrC01	38640000	38830000	190000	25.86
3	BC9102	chrA02	10000	420000	410000	175.387	chrC02	0	1990000	1990000	19.66
	BC1329	chrA02	10000	430000	420000	166.133	chrC02	0	2000000	2000000	15.63	chrCnn_random	31980000	32020000	6.7
4	BC1329	chrA02	480000	650000	170000	154.037	chrC02	2140000	2370000	230000	21.06
5	BC1329	chrA02	710000	1580000	870000	154.164	chrC02	2440000	3860000	1420000	28.23
6	BC1329	chrA02	1730000	1920000	190000	136.453	chrC02	4160000	4910000	750000	41.27
7	BC1329	chrA02	1990000	2130000	140000	170.795	chrC02	5020000	5150000	130000	13.79
8	BC1329	chrA02	3220000	3340000	120000	135.739	chrC02	5540000	5600000	60000	15.72
9	BC1329	chrA02	3460000	3550000	90000	139.84	chrC02	5870000	6080000	210000	35.82
10	BC1329	chrA02	3620000	4020000	400000	145.8	chrC02	6200000	7210000	1010000	21.25
11	BC1329	chrA02	4570000	4730000	160000	148.028	chrC02	8520000	8860000	340000	29.33
12	BC1329	chrA03	0	120000	120000	156.961	chrC03	50000	140000	90000	14.19
13	BC1329	chrA05	40000	240000	200000	155.579	chrC04	0	70000	70000	5.35
14	BC1329	chrA05	20190000	20290000	100000	161.53	chrC05	39930000	40130000	200000	32.04
15	BC9102	chrA05	22650000	22750000	100000	337.998	chrC04	39920000	39980000	60000	29.8
16	BC9102	chrA05	22800000	22910000	110000	187.49	chrC05	43050000	43170000	120000	14.36
	BC1329	chrA05	22800000	22910000	110000	156.22	chrC05	43050000	43170000	120000	37.66
17	BC9102	chrA07	23620000	24000000	380000	180.383	chrC06	36750000	37230000	480000	23.76
18	BC9102	chrA08	1550000	1650000	100000	448.209	chrC03	58320000	58380000	60000	57.69	chrC02_random	110000	170000	31.85
19	BC9102	chrA09	29100000	29310000	210000	166.851	chrC08	32400000	32650000	250000	23.11
20	BC9102	chrA09	30600000	30960000	360000	172.799	chrC08	34120000	34570000	450000	14.64
21	BC9102	chrA10	16250000	17110000	860000	176.681	chrC09	48110000	48510000	400000	20.63
22	BC9102	chrC01	38200000	38520000	320000	189.535	chrA01	22590000	22790000	200000	30.38
23	BC9102	chrC01	38670000	38830000	160000	212.405	chrA01	22870000	23050000	180000	18.23	chrC04_random	0	110000	37.17
24	BC1329	chrC08	37110000	37200000	90000	178.423	chrA09	32710000	32800000	90000	20.51
25	BC9102	chrC08	38120000	38390000	270000	201.621	chrA09	33550000	33720000	170000	20.36
26	BC9102	chrC09	31780000	31870000	90000	4008.08	chrA10	4830000	4870000	40000	62.34
