## Supplementary material for "Multi-environment QTL analysis delineates a major locus associated with homoeologous exchanges for water-use efficiency and seed yield in allopolyploid *Brassica napus*": Table S15

### Sheet: DEGs
Table S15. Physical map positions of significant markers associated with carbon isotope discrimination (Δ13C) variation that were detected on chromosomes A09 and C09 using multi-environment QTL approach in the vicinity of differentially expressed genes (DEGs). DEGs were identified using mRNA sequencing of parental lines of BC1329/BC9102 doubled haploid population. Brassica genes are based on the …
Trait	Chromosome	Gene	Physical position (Start, bp)	Physical position (End, bp)	A. thaliana homologue based on blastp results	Distance between significant trait-marker association and from closest DEG gene	B.napus gene annotation	logFC	logCPM	LR	P-Value	FDR	BC1329 (raw read counts based on RNA-Seq data)							BC9102 (raw read counts based on RNA-Seq data)							Fold change in expression (BC9102/BC1902)
													Replication 1 (WET)	Replication 2 (WET)	Replication 3 (WET)	Replication 4 (DRY)	Replication 5 (DRY)	Replication 6 (DRY)	Average level of DEG	Replication 1 (WET)	Replication 2 (WET)	Replication 3 (WET)	Replication 4 (DRY)	Replication 5 (DRY)	Replication 6 (DRY)	Average level of DEG
	A09	BnaA09g40350D	28346482	28346877	AT3G62990.1			-4.17108	-1.64674	11.6396	0.000645638	0.00397822	0	0	0	1	1	0	0.711488	0	1	6	3	32	7	8.16667	11.4783
	A09	BnaA09g40370D	28420176	28420936	AT3G63390.1			1.23326	3.19818	44.9917	1.98e-11	3.96e-10	304	284	316	202	210	256	147.402	105	101	124	73	107	98	101.333	0.687462
	A09	BnaA09g40390D	28423845	28425561	AT3G63430.1		Domain of unknown function DUF4378	1.79055	0.753116	17.9989	2.21e-05	0.000200388	44	45	80	40	74	25	29.8675	14	7	9	15	5	28	13	0.435255
	A09	BnaA09g40420D	28437188	28440595	AT3G63460.1		WD40 repeat	-0.777578	1.04575	6.22565	0.0125913	0.0462432	18	40	57	16	30	24	17.4139	47	48	71	27	40	47	46.6667	2.67985
	A09	BnaA09g40430D	28454799	28458460	AT2G30390.1		Ferrochelatase	-0.860832	6.12772	10.421	0.00124591	0.00692444	739	897	1233	1044	922	1139	544.518	942	1098	1934	2020	2346	1833	1695.5	3.11376
	A09	BnaA09g40440D	28460952	28463324	AT2G26540.1		Tetrapyrrole biosynthesis, uroporphyrinogen III synthase	0.622504	4.81748	10.5797	0.00114339	0.0064454	687	621	947	566	670	708	383.184	406	331	346	527	456	407	412.167	1.07564
	A09	BnaA09g40470D	28467453	28470975	AT2G26460.1		Protein RED, C-terminal	1.1644	3.01111	39.1601	3.9e-10	6.91e-09	273	216	329	144	246	177	129.849	90	82	108	86	80	104	91.6667	0.70595
	A09	BnaA09g40480D	28471153	28473400	AT2G26470.1		Protein of unknown function DUF159	0.541666	2.53806	8.07936	0.00447723	0.0201214	159	160	194	104	132	98	78.0167	88	87	68	86	96	94	86.5	1.10874
	A09	BnaA09g40520D	28495133	28497731	AT2G26350.1		Zinc finger, RING-type	-1.8847	1.44605	34.8925	3.48e-09	5.57e-08	28	13	44	21	23	12	15.9503	93	99	60	86	64	58	76.6667	4.80658
	A09	BnaA09g40570D	28520102	28520840	AT3G20670.1		Histone H2A	-0.947825	0.514818	6.54	0.0105475	0.0400907	27	25	32	11	9	12	11.1052	37	34	33	50	16	25	32.5	2.92655
	A09	BnaA09g40640D	28547175	28549714	AT2G26250.1		Very-long-chain 3-ketoacyl-CoA synthase	-0.721868	3.76031	8.22723	0.00412664	0.0188296	223	248	312	149	192	154	117.208	411	364	333	317	141	292	309.667	2.64203
	A09	BnaA09g40650D	28550586	28552778	AT2G26240.1		Uncharacterised protein family UPF0136, Transmembrane	-1.40026	1.33763	14.7212	0.000124638	0.000945453	45	41	31	12	23	17	16.6963	48	57	82	29	125	61	67	4.01286
	A09	BnaA09g40670D	28556032	28558639	AT2G26070.1		Protein of unknown function DUF778	-1.17269	2.05207	14.729	0.000124125	0.00094202	57	41	59	47	57	43	29.0554	54	64	102	99	202	116	106.167	3.65394
	A09	BnaA09g40680D	28559773	28561964	AT2G26060.1		WD40 repeat	-0.629946	2.87261	9.18408	0.00244129	0.0121776	123	133	188	75	110	89	66.3129	195	181	208	111	155	136	164.333	2.47815
	A09	BnaA09g40720D	28575639	28578322	AT2G25940.1		Peptidase C13, legumain	4.88611	-0.69209	35.8786	2.1e-09	3.44e-08	39	18	38	2	25	8	15.4611	1	1	0	0	0	1	0.5	0.0323391
	A09	BnaA09g40730D	28579917	28583696	AT2G25970.1		K Homology domain	-0.653065	4.90077	12.8669	0.000334452	0.0022533	519	412	555	408	532	410	259.374	545	720	746	716	767	589	680.5	2.62362
	A09	BnaA09g40770D	28597044	28599214	AT1G27752.1		Ubiquitin system component Cue protein	-8.24766	0.0778206	107.302	3.82e-25	1.68e-23	0	0	0	0	0	0	9.01197	18	28	30	29	63	49	36.1667	4.01318
Δ13C	A09	DArTag-28,598,612 (validation F2 population)	28598612			1568
Δ13C	A09	DArTag-28,598,612 (validation F2 population)	28598612
Δ13C	A09	DArTag-28,598,612 (validation F2 population)	28598612
	A09	BnaA09g40810D	28608008	28609766	AT2G25620.1	9396	Protein phosphatase 2C, manganese/magnesium aspartate binding site	0.673651	4.50583	10.3854	0.00127013	0.00703957	567	579	914	444	579	412	319.143	408	407	332	276	302	221	324.333	1.01626
	A09	BnaA09g40900D	28646612	28648497	AT4G32400.1		Mitochondrial carrier protein	1.06079	3.97382	17.2654	3.25e-05	0.000284266	563	526	859	258	312	228	251.664	243	203	204	140	190	153	188.833	0.75034
	A09	BnaA09g40910D	28651806	28654642	AT2G25530.1		ATPase, AFG1-like	0.549686	2.59514	8.01541	0.0046381	0.0206994	144	169	190	120	158	96	80.7441	82	97	93	105	88	74	89.8333	1.11257
	A09	BnaA09g40930D	28656924	28658200	AT2G25520.1		Drug/metabolite transporter	-0.699115	3.62906	10.6857	0.00107965	0.00613547	131	252	263	174	165	169	106.148	217	249	252	296	358	331	283.833	2.67395
	A09	BnaA09g40940D	28663681	28667331	AT5G52560.1		UTP--glucose-1-phosphate uridylyltransferase	0.482248	3.42502	6.37049	0.0116034	0.043309	281	250	352	174	284	209	141.848	143	129	215	161	139	209	166	1.17026
	A09	BnaA09g40950D	28669397	28671405	AT2G25460.1		EEIG1/EHBP1 N-terminal domain	-1.62684	-0.289733	9.74878	0.00179442	0.00941754	8	11	8	5	1	10	4.62213	22	18	15	8	49	12	20.6667	4.47124
	A09	BnaA09g41000D	28702523	28704923	AT2G25300.1		Glycosyl transferase, family 31	-1.04343	1.40419	11.7282	0.000615605	0.00381812	35	23	42	26	40	38	19.6449	40	35	66	80	102	65	64.6667	3.29179
	A09	BnaA09g41040D	28714460	28716282				9.08222	0.869376	213.567	2.29e-48	2.31e-46	86	73	71	50	74	68	58.6835	0	0	0	0	0	0	0	0
	A09	BnaA09g41080D	28741684	28742625	AT2G25060.1		Plastocyanin-like	1.59416	2.61289	9.11471	0.00253562	0.012584	409	264	243	57	126	78	108.212	124	46	36	63	9	50	54.6667	0.505179
	A09	BnaA09g41150D	28783045	28787510	AT3G63520.1		Carotenoid oxygenase	2.31284	0.368954	50.9762	9.35e-13	2.09e-11	37	39	56	40	46	26	27.0598	10	6	9	6	6	7	7.33333	0.271005
	A09	BnaA09g41160D	28808137	28809183	AT2G24970.1		Spindle/kinetochore-associated protein	3.28874	2.20289	55.5862	8.94e-14	2.16e-12	308	255	211	45	163	76	101.734	27	15	14	7	20	10	15.5	0.152358
	A09	BnaA09g41210D	28835206	28836469	AT2G24800.1		Plant peroxidase	4.42105	-0.182869	41.4981	1.18e-10	2.19e-09	27	31	21	16	71	16	20.7033	1	0	0	3	0	3	1.16667	0.0563517
	A09	BnaA09g41250D	28852441	28854900	AT2G24700.1		B3 DNA binding domain	3.13302	-2.97788	6.74727	0.00938913	0.0366251	1	1	0	0	2	2	1.17713	0	0	0	0	0	0	0	0
	A09	BnaA09g41290D	28876070	28878703	AT2G24630.1		CSLC8, encodes a XyG glucan synthase; gene similar to cellulose synthase	0.927184	0.934458	6.06042	0.0138245	0.0497963	69	69	54	25	55	27	27.9078	25	26	14	38	9	25	22.8333	0.818171
	A09	BnaA09g41340D	28904562	28910239	AT2G24520.1		Cation-transporting P-type ATPase	-1.44298	1.83154	38.6928	4.96e-10	8.67e-09	33	40	55	20	37	47	24.6438	81	87	98	96	92	113	94.5	3.83464
	A09	BnaA09g41430D	28948911	28954852	AT1G80470.1		F-box domain, cyclin-like	-6.53908	-1.37368	28.1856	1.1e-07	1.46e-06	0	0	0	0	0	0	1.84298	28	20	8	4	1	3	10.6667	5.78772
	A09	BnaA09g41640D	29062146	29067070	AT2G24120.1		DNA-directed RNA polymerase, phage-type	1.24167	4.16496	9.70106	0.00184162	0.00962484	594	613	752	474	483	226	287.011	377	184	73	294	163	79	195	0.679417
	A09	BnaA09g41650D	29067237	29069285	AT3G58940.1		F-box domain, cyclin-like/| Symbols: | F-box/RNI-like superfamily protein	0.781394	2.87669	8.10652	0.00441063	0.0198702	255	250	279	119	136	125	106.89	160	109	68	103	81	70	98.5	0.921509
	A09	BnaA09g41840D	29147796	29149624	AT2G23790.1		Coiled-coil domain containing protein 109, C-terminal	-1.71535	4.90145	75.2209	4.21e-18	1.34e-16	266	368	326	212	254	287	162.855	671	960	787	933	1006	754	851.833	5.23062
HE region	A09	BnaA09g41850D	29166242	29171316	AT2G23760.3		Homeodomain/| Symbols: BLH4/BEL1-like homeodomain protein 4 BEL1-like protein 4	-2.32552	3.45695	72.4026	1.75e-17	5.39e-16	73	72	110	52	68	76	47.6849	394	280	502	394	156	305	338.5	7.09868
HE region	A09	BnaA09g41960D	29233280	29237366	AT2G23510.1		Transferase/| Symbols: SDT | spermidine disinapoyl acyltransferase	1.85044	-1.9798	7.88709	0.0049789	0.0219353	4	4	9	4	6	3	3.43497	0	1	1	0	5	0	1.16667	0.339644
HE region	A09	BnaA09g41970D	29239481	29242783	AT2G23450.1		Protein kinase, catalytic domain, Wall-associated receptor kinase-like 14	-0.995565	3.89867	17.4545	2.94e-05	0.000260367	231	205	190	178	177	217	110.76	209	309	365	365	577	402	371.167	3.3511
HE region	A09	BnaA09g41990D	29255659	29256983	AT2G23430.1		Cyclin-dependent kinase inhibitor	-1.71823	4.88562	54.3382	1.69e-13	3.98e-12	194	260	459	295	188	291	158.591	722	814	905	915	850	854	843.333	5.31765
HE region	A09	BnaA09g42000D	29260020	29263339	AT2G23420.1		Quinolinate phosphoribosyl transferase, C-terminal/| Symbols: NAPRT2 | nicotinate phosphoribosyltransferase 2	-1.40686	5.43226	40.942	1.57e-10	2.86e-09	416	568	648	402	394	483	268.724	731	956	1580	1082	1546	1185	1180	4.39112
HE region	A09	BnaA09g42020D	29266627	29269537	AT2G23360.1		filament-like protein (DUF869)	0.946094	1.91003	7.00802	0.00811456	0.0325539	118	76	119	66	132	85	55.0823	61	57	41	55	10	51	45.8333	0.832089
HE region	A09	BnaA09g42030D	29271600	29274916	AT2G23350.1		RNA recognition motif domain	-6.56543	3.15011	132.142	1.39e-30	7.79e-29	6	3	10	3	1	0	13.7933	706	308	328	236	166	190	322.333	23.3688
HE region	A09	BnaA09g42040D	29276367	29280238	AT4G37270.1		Cation-transporting P-type ATPase/Probable cadmium/zinc-transporting ATPase HMA1, chloroplastic	-3.53384	-2.44325	17.2905	3.21e-05	0.000280946	0	0	0	0	1	0	1.11943	4	2	2	4	4	2	3	2.67993
	A09	BnaA09g42200D	29355112	29357799	AT2G23093.1	1221	Protein of unknown function DUF791	1.10674	1.75377	24.7709	6.46e-07	7.65e-06	115	96	110	80	88	63	52.6938	44	34	39	43	43	29	38.6667	0.7338
Δ13C	A09	3153720 (MET analysis)	29356333
Δ13C	A09	3153720 (MET analysis)	29356333
Δ13C	A09	3153720 (MET analysis)	29356333
	A09	BnaA09g42220D	29360952	29363675	AT2G23070.1	4619	Protein kinase, catalytic domain	0.802087	4.16708	8.39468	0.00376321	0.0174403	507	643	857	253	397	282	268.399	320	259	370	136	188	191	244	0.909096
	A09	BnaA09g42250D	29386022	29391726	AT5G49160.1		Bromo adjacent homology (BAH) domain	1.85379	2.96864	20.11	7.31e-06	7.29e-05	431	362	374	85	200	124	145.539	120	42	80	70	28	33	62.1667	0.427147
	A09	BnaA09g42270D	29400370	29402365	AT2G22900.1		Galactosyl transferase	1.17162	2.48735	19.3942	1.06e-05	0.000102733	149	142	177	152	195	114	86.5503	44	44	49	91	63	86	62.8333	0.725975
	A09	BnaA09g42300D	29414646	29417671	AT2G22795.1		Hypothetical protein	-0.787057	3.66562	10.5767	0.0011452	0.00645292	184	226	315	165	163	111	107.042	249	375	342	221	208	382	296.167	2.76682
	A09	BnaA09g42310D	29418582	29419775	AT2G22790.1		Hypothetical protein	-1.78699	2.54196	7.18616	0.00734681	0.0300732	24	41	21	60	57	89	27.2708	18	58	75	104	561	209	170.833	6.26434
	A09	BnaA09g42340D	29445156	29447306	AT4G15360.1		Cytochrome P450	3.10205	0.474125	30.5926	3.18e-08	4.53e-07	60	42	31	38	68	39	28.379	12	9	4	1	0	3	4.83333	0.170314
	A09	BnaA09g42380D	29509356	29514450	AT5G43745.1		CASTOR/POLLUX/SYM8 ion channels	-1.34991	4.3177	25.548	4.32e-07	5.25e-06	219	216	297	211	306	131	128.047	540	607	361	778	379	487	525.333	4.10266
	A09	BnaA09g42410D	29538544	29538988	AT2G22640.1		#N/A	-2.28338	-1.13667	20.3089	6.59e-06	6.63e-05	2	6	4	0	2	1	2.89899	8	10	15	14	6	14	11.1667	3.85191
	A09	BnaA09g42420D	29565850	29569644	AT2G22620.1		Galactose-binding domain-like	2.28467	0.886356	19.6101	9.5e-06	9.28e-05	86	29	59	42	112	29	34.5256	12	5	3	24	7	14	10.8333	0.313777
	A09	BnaA09g42500D	29603676	29604131	AT2G21930.1		F-box associated domain, type 3	-3.24191	-2.9716	7.04425	0.00795201	0.0320544	0	0	0	0	0	0	0.0791588	0	2	2	0	0	2	1	12.6328
	A09	BnaA09g42520D	29606019	29607238	AT3G44870.1		SAM dependent carboxyl methyltransferase	-2.03371	0.994748	6.19574	0.0128058	0.0468701	23	49	6	6	3	7	9.01968	44	188	23	5	14	57	55.1667	6.11626
	A09	BnaA09g42530D	29607760	29609580	AT5G16260.1		RNA recognition motif domain	-2.45945	-1.37975	7.95205	0.0048033	0.0213002	4	5	2	0	0	0	1.37627	10	25	4	1	7	7	9	6.53942
	A09	BnaA09g42540D	29616080	29619169	AT1G57820.1		Zinc finger, RING-type	1.355	1.55933	7.26714	0.00702276	0.028999	172	94	125	27	77	37	49.2925	63	27	39	29	6	13	29.5	0.598468
	A09	BnaA09g42730D	29720801	29725508	AT2G22300.2		IQ motif, EF-hand binding site	-0.780566	1.81898	13.0691	0.0003002	0.00205152	56	60	76	38	46	40	30.01	100	75	70	63	95	83	81	2.6991
	A09	BnaA09g42770D	29751372	29752259	AT2G22230.1		Beta-hydroxyacyl-(acyl-carrier-protein) dehydratase FabZ	-1.63145	-1.89915	7.86446	0.00504158	0.0221536	0	2	3	0	5	0	1.30555	6	5	5	5	4	4	4.83333	3.70214
HE region	C08	BnaC08g34330D	32443725	32445814	AT2G23790.1		Coiled-coil domain containing protein 109, C-terminal	2.08893	3.79636	79.7621	4.22e-19	1.42e-17	488	485	422	331	432	554	254.332	80	84	79	128	134	83	98	0.385324
HE region	C08	BnaC08g34350D	32473743	32479230	AT2G23760.3		Homeodomain-like	3.33985	0.77438	56.9104	4.56e-14	1.13e-12	58	81	78	48	37	60	38.4568	5	5	15	2	1	4	5.33333	0.138684
HE region	C08	BnaC08g34360D	32493569	32494199	AT2G23755.1		Transmembrane family 220 helix protein	1.67847	-1.95567	6.84652	0.00888142	0.0350388	8	3	7	2	5	5	3.32848	0	1	3	0	4	0	1.33333	0.400584
HE region	C08	BnaC08g34390D	32505834	32506328	AT2G23690.1		Protein of unknown function DUF4228	5.88084	-1.76928	30.672	3.06e-08	4.36e-07	12	10	19	2	2	4	7.61669	0	0	0	0	0	0	0	0
HE region	C08	BnaC08g34420D	32527260	32529214	AT2G23600.1		ACETONE-CYANOHYDRIN LYASE,	8.959	0.75394	144.618	2.6e-33	1.61e-31	93	59	70	25	60	85	49.6664	0	0	0	0	0	0	0	0
HE region	C08	BnaC08g34520D	32638582	32639745	AT2G23190.1		Cytochrome P450, E-class, group I	-1.88563	-1.32167	6.52493	0.0106373	0.0403446	2	4	1	0	0	8	1.66987	3	4	7	11	17	12	9	5.38963
HE region	C08	BnaC08g34530D	32647397	32648947	AT2G23180.1		Cytochrome P450, E-class, group I	3.99494	-1.73538	25.2706	4.98e-07	6.02e-06	5	3	8	8	9	12	6.59365	0	0	2	0	0	0	0.333333	0.0505537
	C09	BnaC09g45520D	45826861	45829202	AT5G11010.3		Pre-mRNA cleavage complex II Clp1	2.22447	2.31517	23.7194	1.11e-06	1.27e-05	260	231	258	58	147	89	97.3872	77	30	12	32	24	14	31.5	0.323451
	C09	BnaC09g45530D	45831502	45832801	AT5G11000.1		Protein of unknown function DUF868, plant	0.653851	1.97465	6.13864	0.0132259	0.0480533	84	153	163	53	80	67	55.348	69	39	55	52	75	45	55.8333	1.00877
	C09	BnaC09g45550D	45840534	45841262	AT5G10970.1		Zinc finger, C2H2	4.47849	-2.53067	12.7035	0.000364978	0.00242537	5	3	8	2	0	0	2.96855	0	0	0	0	0	0	0	0
	C09	BnaC09g45590D	45869705	45871838	AT5G10920.1		Fumarate lyase	0.788319	4.60998	8.68153	0.00321451	0.0153469	766	794	1169	365	556	338	363.827	474	231	246	391	405	249	332.667	0.914354
	C09	BnaC09g45600D	45872038	45873876	AT5G10910.1		S-adenosyl-L-methionine-dependent methyltransferase, MraW	1.11375	3.71908	20.9736	4.66e-06	4.81e-05	417	417	666	226	332	237	210.982	233	169	141	114	117	145	153.167	0.725969
	C09	BnaC09g45610D	45875267	45878184	AT5G10860.1		Cystathionine beta-synthase, core	-1.2964	7.28776	10.2717	0.00135087	0.00742861	1114	1431	1429	1947	1920	2705	960.207	1578	1834	4168	5602	8001	4066	4208.17	4.38256
	C09	BnaC09g45620D	45878478	45881195	AT5G10840.1		Nonaspanin (TM9SF)	0.963628	3.37269	15.6678	7.55e-05	0.000606067	316	335	464	166	252	198	159.182	174	131	151	92	77	150	129.167	0.811439
	C09	BnaC09g45640D	45884039	45885616	AT5G10770.1		Peptidase A1	5.61055	-1.96525	31.7019	1.8e-08	2.63e-07	7	3	7	8	10	2	6.57701	0	0	0	0	0	0	0	0
	C09	BnaC09g45680D	45899799	45900627	AT5G10760.1		AED1, APOPLASTIC, EDS1-DEPENDENT 1	-1.99873	0.641133	23.4274	1.3e-06	1.47e-05	9	27	19	7	2	10	8.73362	39	46	57	32	59	32	44.1667	5.05709
	C09	BnaC09g45710D	45917000	45918886	AT5G10770.1		Peptidase A1	-2.29219	4.60898	19.9859	7.8e-06	7.73e-05	108	307	181	63	33	323	94.3002	414	523	1351	359	1110	861	769.667	8.16187
	C09	BnaC09g45720D	45919585	45920423	AT5G10770.1		Peptidase A1	-1.84077	2.75764	43.8285	3.58e-11	6.97e-10	45	67	99	58	47	46	36.9768	147	282	274	117	168	181	194.833	5.26906
	C09	BnaC09g45740D	45938121	45938577	AT5G10730.1		NAD(P)-binding domain	-5.41331	-2.11573	30.8798	2.75e-08	3.94e-07	0	0	0	0	0	0	2.1228	4	1	10	4	6	5	5	2.35538
	C09	BnaC09g45820D	45989316	45989707				-3.74654	-1.06027	38.241	6.25e-10	1.08e-08	1	0	2	0	2	1	3.58493	19	17	14	15	5	10	13.3333	3.71927
	C09	BnaC09g45830D	45989803	45990474	AT4G32910.1		Nucleoporin Nup85-like	-2.39007	0.42809	45.1752	1.8e-11	3.62e-10	5	5	12	8	15	4	8.38302	30	41	43	48	35	38	39.1667	4.67214
	C09	BnaC09g45840D	45990618	45993959				-3.12571	-0.431271	44.6289	2.38e-11	4.71e-10	3	2	4	2	5	0	5.18835	30	29	19	19	21	12	21.6667	4.17602
	C09	BnaC09g45920D	46022696	46022961				5.30447	-2.1289	24.7845	6.41e-07	7.6e-06	5	9	12	2	1	3	5.45092	0	0	0	0	0	0	0	0
	C09	BnaC09g45970D	46054044	46058623	AT5G10570.1		Myo-inositol hexakisphosphate kinase	2.52984	0.693451	17.7575	2.51e-05	0.000224949	60	39	38	62	61	46	29.7256	1	2	3	25	6	12	8.16667	0.274736
	C09	BnaC09g46010D	46072884	46073048				1.00196	2.50683	7.59624	0.00584903	0.0249865	241	122	149	162	136	95	83.2851	51	20	53	99	113	83	69.8333	0.838486
	C09	BnaC09g46120D	46125848	46126873	AT3G07800.1		Thymidine kinase	-2.08717	-1.55086	7.15595	0.00747155	0.0304834	0	1	0	3	1	5	1.23235	4	3	4	8	20	6	7.5	6.08592
	C09	BnaC09g46160D	46140209	46141868	AT5G10440.1		Cyclin, N-terminal	-1.08081	0.473061	7.92975	0.00486285	0.0215261	13	18	17	18	20	14	9.75894	18	37	55	12	47	30	33.1667	3.39859
	C09	BnaC09g46220D	46193140	46194769	AT3G21490.1		Heavy metal-associated domain, HMA	-1.20784	-0.870483	7.47307	0.00626288	0.0264381	9	4	2	7	3	7	3.40249	13	10	8	12	16	11	11.6667	3.42886
	C09	BnaC09g46440D	46282012	46285763	AT5G10180.1		Sulphate anion transporter	-1.4284	3.28381	14.5386	0.000137315	0.00103177	76	157	99	91	40	164	58.4905	115	224	429	235	236	348	264.5	4.5221
	C09	BnaC09g46530D	46354194	46354607				1.13551	0.223939	8.99697	0.00270428	0.0132729	28	44	38	15	24	34	17.5793	6	16	12	22	12	6	12.3333	0.701582
	C09	BnaC09g46540D	46366645	46371180	AT5G10140.1		Transcription factor, MADS-box/FLC.C09b	6.45642	3.99049	152.253	5.58e-35	3.66e-33	337	534	577	580	749	920	350.882	2	4	10	15	1	7	6.5	0.0185248
	C09	BnaC09g46640D	46425600	46427445	AT5G10070.1		Domain of unknown function DUF367	1.35713	3.57395	13.6638	0.000218633	0.00155039	462	460	583	176	331	183	201.236	247	146	64	91	134	54	122.667	0.609566
	C09	BnaC09g46670D	46436045	46438763	AT5G10030.2		Basic-leucine zipper domain	-1.36576	3.99778	13.048	0.000303614	0.00207173	90	138	148	233	112	300	94.2439	238	391	511	326	448	655	428.167	4.54318
	C09	BnaC09g46830D	46496425	46499374	AT5G09840.1		NYN domain, limkain-b1-type	1.81774	1.08979	7.24228	0.00712064	0.0293163	91	137	143	16	26	13	39.6533	43	27	8	5	5	9	16.1667	0.4077
	C09	BnaC09g46840D	46499537	46500730	AT5G09830.1		BolA protein	0.48201	2.54676	6.22578	0.0125904	0.0462428	165	164	191	94	127	100	77.3012	101	92	93	79	107	66	89.6667	1.15996
	C09	BnaC09g46950D	46557269	46559280	AT5G09750.1	29862	Myc-type, basic helix-loop-helix (bHLH) domain, HEC3 | basic helix-loop-helix (bHLH) DNA-binding superfamily protein	-9.71854	2.63038	294.965	4.12e-66	7.16e-64	0	0	0	1	0	0	26.2615	116	176	238	287	335	223	229.167	8.72632
	C09	BnaC09g47000D	46587131	46590602	AT5G09640.1		Peptidase S10, serine carboxypeptidase	-5.18056	-0.36661	46.5488	8.94e-12	1.84e-10	0	1	3	0	0	0	4.09106	12	11	12	45	45	25	25	6.11089
	C09	BnaC09g47060D	46614934	46615803	AT5G09540.1		DnaJ domain	-1.14955	0.88284	12.2108	0.000475138	0.00305236	30	22	41	13	12	20	13.6316	64	54	49	43	32	27	44.8333	3.28893
	C09	BnaC09g47080D	46622582	46624742	AT5G09460.1	729	Myc-type, basic helix-loop-helix (bHLH) domain	1.52694	5.20226	29.731	4.96e-08	6.9e-07	1076	933	1297	1297	1219	760	601.678	368	374	298	529	201	323	348.833	0.579767
Δ13C	C09	3158874 (MET analysis)	46623311
Δ13C	C09	3158874 (MET analysis)	46623311
Δ13C	C09	3158874 (MET analysis)	46623311
	C09	BnaC09g47110D	46646172	46649759	AT5G09420.1	25017	Amidase	1.48995	0.788208	20.2771	6.7e-06	6.73e-05	80	45	72	21	60	28	29.8687	14	19	15	18	18	11	15.8333	0.530098
	C09	BnaC09g47170D	46667635	46670363	AT5G09330.4		No apical meristem (NAM) protein	-0.998589	4.65011	12.0767	0.000510561	0.0032492	372	418	517	213	326	265	193.339	376	942	617	311	1015	496	626.167	3.23869
	C09	BnaC09g47240D	46696112	46697452	AT4G36250.1		Aldehyde dehydrogenase NAD(P)-dependent	-7.06766	0.65353	54.9043	1.27e-13	3.02e-12	0	1	1	0	0	0	4.59001	7	18	49	64	165	36	56.5	12.3093
	C09	BnaC09g47380D	46758954	46765816	AT5G08610.1		Helicase, C-terminal	0.791744	6.13675	8.24629	0.00408354	0.0186611	2131	2413	3432	987	1582	1023	1053.02	1523	971	835	776	1017	628	958.333	0.910083
	C09	BnaC09g47420D	46777970	46781168	AT5G08560.2		WD40 repeat	-0.688484	4.51	7.36244	0.00666005	0.0277447	319	326	446	294	336	403	194.111	315	361	483	480	950	583	528.667	2.72353
	C09	BnaC09g47450D	46788202	46789784	AT5G08535.2		G-patch domain	-0.583736	3.1398	6.07678	0.013697	0.0494035	174	122	150	145	144	112	77.7905	143	143	190	179	329	198	197	2.53244
	C09	BnaC09g47550D	46831173	46833749	AT5G08420.1		Ribosomal RNA assembly KRR1	0.955079	3.9569	6.74816	0.00938443	0.0366107	455	546	846	202	378	235	243.064	431	211	137	154	106	121	193.333	0.7954
	C09	BnaC09g47700D	46903590	46911669	AT5G08230.1		PWWP	-0.500687	3.94183	9.36721	0.00220902	0.0111954	287	290	357	174	278	199	145.257	293	322	351	304	370	367	334.5	2.30282
	C09	BnaC09g47740D	46920086	46921577	AT5G08180.2		H/ACA ribonucleoprotein complex, subunit Nhp2, eukaryote	1.555	4.35649	6.54491	0.0105184	0.0400075	1036	985	1418	145	356	187	376.319	595	205	93	101	77	66	189.5	0.503562
	C09	BnaC09g47750D	46921811	46923586	AT5G08170.1		Peptidyl-arginine deiminase, Porphyromonas-type	-0.825247	1.71884	7.23208	0.00716121	0.029437	36	74	65	46	27	37	26.6511	78	88	110	51	47	83	76.1667	2.85792
	C09	BnaC09g47800D	46951980	46955722	AT5G08130.4	30169	Myc-type, basic helix-loop-helix (bHLH) domain	-0.634026	5.04661	11.1617	0.000835023	0.0049474	568	508	589	444	592	461	288.871	555	655	729	779	896	881	749.167	2.59343
	C09	BnaC09g47880D	46988953	46989946	AT5G07460.1		Peptide methionine sulphoxide reductase MsrA	-3.26113	1.3307	9.32729	0.00225766	0.0114021	17	36	0	2	3	0	5.94641	170	157	80	4	53	23	81.1667	13.6497
	C09	BnaC09g47970D	47017428	47019143	AT5G08000.1		E13L3, GLUCAN ENDO-1,3-BETA-GLUCOSIDASE-LIKE PROTEIN 3, PDCB2, PLASMODESMATA CALLOSE-BINDING PROTEIN 2	1.23267	2.63056	6.30663	0.0120287	0.0445867	200	129	156	161	269	119	94.9297	89	32	40	169	13	56	66.5	0.700519
	C09	BnaC09g47990D	47037535	47039072	AT5G07960.1		Uncharacterised protein family UPF0139	-2.3001	2.13806	52.0065	5.53e-13	1.26e-11	50	32	51	7	28	20	21.804	169	147	168	103	104	112	133.833	6.13801
	C09	BnaC09g48180D	47123312	47124674	AT5G07010.1		Sulfotransferase domain	2.5702	-1.42509	7.89434	0.00495897	0.0218661	19	3	10	10	13	2	6.00602	2	0	0	6	0	0	1.33333	0.221999
	C09	BnaC09g48270D	47163639	47164720				7.80606	-0.293226	103.069	3.24e-24	1.36e-22	44	25	36	20	37	15	26.1438	0	0	0	0	0	0	0	0
	C09	BnaC09g48280D	47165897	47167724	AT5G07080.1		Transferase	-2.26062	0.957711	16.8815	3.98e-05	0.000341241	10	9	32	5	8	18	8.87082	49	106	96	18	14	58	56.8333	6.40677
	C09	BnaC09g48310D	47172850	47174803	AT5G07130.1		Multicopper oxidase, type 1	3.12649	1.30457	50.5132	1.18e-12	2.62e-11	136	135	99	26	107	41	54.4495	7	13	12	7	12	3	9	0.165291
	C09	BnaC09g48390D	47228059	47229602	AT5G07220.1		BAG domain	-0.78515	5.05227	12.3783	0.000434346	0.00282444	397	457	656	501	374	563	269.514	636	598	1062	817	760	839	785.333	2.91389
